# AliceDB database and pipeline for identification of natural protein variants based on mass spectrometry measurement data

**DOI:** 10.64898/2026.06.11.731579

**Authors:** Marcel Thiel, Alicja Różycka, Michał Puchalski, Stanisław Ołdziej

**Affiliations:** Intercollegiate Faculty of Biotechnology Gdańsk University and Medical University of Gdańsk, Abrahama 58, 80-307 Gdańsk, Poland

**Keywords:** proteomics, peptidomics, de novo search, natural variants, mutation

## Abstract

The natural variation that distinguishes living organisms within a single species is currently being studied intensively, primarily at the genetic level. Unfortunately, studies of natural variants at the level of protein gene products are not very common, mainly due to the lack of appropriate databases and bioinformatics tools. The main research technique used to study proteomes/peptidomes is mass spectrometry (MS). A classic method for interpreting raw mass spectrometry data in proteomic/peptidomic studies involves the use of databases containing representative (canonical) sequences that define the proteome of the organism under study. In this paper, we present the AliceDB database, which contains information on over 7 million natural variants of protein sequences described in the scientific literature for Homo sapiens. The data contained in the AliceDB database can be utilized using widely available and commonly used software for interpreting proteomic data. Test results regarding the use of the AliceDB database for the interpretation of proteomic data indicate that accounting for the presence of natural variants increases both the number and quality of identified proteins. Furthermore, it is easy to identify protein sequence variants that may, for example, be of significance in medicine.
