## Additional_Data for "AliceDB database and pipeline for identification of natural protein variants based on mass spectrometry measurement data": ALICE-20260602-86261C19-5E80_variants.tsv

QuerySequence	AliceID	UniprotID	WildType	MutatedType	Begin	End	Consequence	Positions	Organism	Sequence
RVDPVNF	av3608668	A0A2R8Y7C0	H	N	88	88	missense	83-89	homo sapiens	XKAAWGKVGAHAGEYGAEALERMFLSFPTTKTYFPHFDLSHGSAQVKGHGKKVADALTNAVAHVDDMPNALSALSDLHAHKLRVDPVNFKVSGGPGAIWVEGRDGAFLSGQRITRVAGGVAQAAAAGLGRTDPL
VAHVDDMPNALSA	av4645653	G3V1N2	D	A	48	48	missense	39-51	homo sapiens	MFLSFPTTKTYFPHFDLSHGSAQVKGHGKKVADALTNAVAHVDDMPNALSALSDLHAHKLRVDPVNFKLLSHCLLVTLAAHLPAEFTPAVHASLDKFLASVSTVLTSKYR
VDDMPNALS	av4645653	G3V1N2	D	A	48	48	missense	42-50	homo sapiens	MFLSFPTTKTYFPHFDLSHGSAQVKGHGKKVADALTNAVAHVDDMPNALSALSDLHAHKLRVDPVNFKLLSHCLLVTLAAHLPAEFTPAVHASLDKFLASVSTVLTSKYR
GKVNVDAVGGEALG	av0862842	P68871	E	A	23	23	missense	17-30	homo sapiens	MVHLTPEEKSAVTALWGKVNVDAVGGEALGRLLVVYPWTQRFFESFGDLSTPDAVMGNPKVKAHGKKVLGAFSDGLAHLDNLKGTFATLSELHCDKLHVDPENFRLLGNVLVCVLAHHFGKEFTPPVQAAYQKVVAGVANALAHKYH
GKVNVDAVGGEALG	av5379781	A0A2R8Y7R2	E	A	23	23	missense	17-30	homo sapiens	MVHLTPEEKSAVTALWGKVNVDAVGGEALGRLLVVYPWTQRFFESFGDLSTPDAVMGNPKVKAHGKKVLGAFSDGLAHLDNLKGTFATLSELHCDKLHVDPENFRVSLWDA
GKVNVDAVGGEALG	av6566668	F8W6P5	E	A	23	23	missense	17-30	homo sapiens	MVHLTPEEKSAVTALWGKVNVDAVGGEALGRLLVVYPWTQRFFESFGDLSTPDAVMGNPKVKAHGKKVLGAFSDGLAHLDNLKGTFATLS
STITSREVQTAV	av0846174	P58876	I	V	95	95	missense	88-99	homo sapiens	MPEPTKSAPAPKKGSKKAVTKAQKKDGKKRKRSRKESYSVYVYKVLKQVHPDTGISSKAMGIMNSFVNDIFERIAGEASRLAHYNKRSTITSREVQTAVRLLLPGELAKHAVSEGTKAVTKYTSSK
LSFPTTK	av3608583	A0A2R8Y7C0	E	K	31	31	missense	25-31	homo sapiens	XKAAWGKVGAHAGEYGAEALERMFLSFPTTKTYFPHFDLSHGSAQVKGHGKKVADALTNAVAHVDDMPNALSALSDLHAHKLRVDPVNFKVSGGPGAIWVEGRDGAFLSGQRITRVAGGVAQAAAAGLGRTDPL
TSLWGKV	av5206695	A0A0J9YWK4	A	S	14	14	missense	13-19	homo sapiens	MVHLTPEEKSAVTSLWGKVNVDEVGGCWWSTLGPRGSLSPLGICPLLMLLWATLR
TSLWGKV	av0862814	P68871	A	S	14	14	missense	13-19	homo sapiens	MVHLTPEEKSAVTSLWGKVNVDEVGGEALGRLLVVYPWTQRFFESFGDLSTPDAVMGNPKVKAHGKKVLGAFSDGLAHLDNLKGTFATLSELHCDKLHVDPENFRLLGNVLVCVLAHHFGKEFTPPVQAAYQKVVAGVANALAHKYH
TSLWGKV	av5379753	A0A2R8Y7R2	A	S	14	14	missense	13-19	homo sapiens	MVHLTPEEKSAVTSLWGKVNVDEVGGEALGRLLVVYPWTQRFFESFGDLSTPDAVMGNPKVKAHGKKVLGAFSDGLAHLDNLKGTFATLSELHCDKLHVDPENFRVSLWDA
TSLWGKV	av6566640	F8W6P5	A	S	14	14	missense	13-19	homo sapiens	MVHLTPEEKSAVTSLWGKVNVDEVGGEALGRLLVVYPWTQRFFESFGDLSTPDAVMGNPKVKAHGKKVLGAFSDGLAHLDNLKGTFATLS
AHVDDMPNALSAL	av4645653	G3V1N2	D	A	48	48	missense	40-52	homo sapiens	MFLSFPTTKTYFPHFDLSHGSAQVKGHGKKVADALTNAVAHVDDMPNALSALSDLHAHKLRVDPVNFKLLSHCLLVTLAAHLPAEFTPAVHASLDKFLASVSTVLTSKYR
HAHKLRVDPVNF	av3608668	A0A2R8Y7C0	H	N	88	88	missense	78-89	homo sapiens	XKAAWGKVGAHAGEYGAEALERMFLSFPTTKTYFPHFDLSHGSAQVKGHGKKVADALTNAVAHVDDMPNALSALSDLHAHKLRVDPVNFKVSGGPGAIWVEGRDGAFLSGQRITRVAGGVAQAAAAGLGRTDPL
